# Relating simulation studies by provenance—Developing a family of Wnt signaling models

**DOI:** 10.1101/2021.02.18.430807

**Authors:** Kai Budde, Jacob Smith, Pia Wilsdorf, Fiete Haack, Adelinde M. Uhrmacher

## Abstract

For many biological systems, a variety of simulation models exist. A new simulation model is rarely developed from scratch, but rather revises and extends an existing one.

A key challenge, however, is to decide which model might be an appropriate starting point for a particular problem and why. To answer this question, we need to identify entities and activities that contributed to the development of a simulation model.

Therefore, we exploit the provenance data model, PROV-DM, of the World Wide Web Consortium and, building on previous work, continue developing a PROV ontology for simulation studies. Based on a case study of 19 Wnt/β-catenin signaling models, we identify crucial entities and activities as well as useful metadata to both capture the provenance information from individual simulation studies and relate these forming a family of models. The approach is implemented in *[WebProv](https://github.com/SFB-ELAINE/WebProv)*, a web application for inserting and querying provenance information.

Our specialization of PROV-DM contains the entities Research Question, Assumption, Requirement, Qualitative Model, Simulation Model, Simulation Experiment, Simulation Data, and Wet-lab Data as well as activities referring to building, calibrating, validating, and analyzing a simulation model. We show that most Wnt simulation models are connected to other Wnt models by using (parts of) these models. However, the overlap, especially regarding the Wet-lab Data used for calibration or validation of the models is small.

Making these aspects of developing a model explicit and queryable is an important step for assessing and reusing simulation models more effectively. Exposing this information helps to integrate a new simulation model within a family of existing ones and may lead to the development of more robust and valid simulation models.

We hope that our approach becomes part of a standardization effort and that modelers adopt the benefits of provenance when considering or creating simulation models.

**Author summary:** We revise a provenance ontology for simulation studies of cellular biochemical models. Provenance information is useful for understanding the creation of a simulation model because it not only contains information about the entities and activities that have led to a simulation model but also their relations, all of which can be visualized. It provides additional structure by explicitly recording research questions, assumptions, and requirements and relating them along with data, qualitative models, simulation models, and simulation experiments through a small set of predefined but extensible activities.

We have applied our concept to a family of 19 Wnt signaling models and implemented a web-based tool (*WebProv*) to store the provenance information from these studies. The resulting provenance graph visualizes the story line of simulation studies and demonstrates the creation and calibration of simulation models, the successive attempts of validation and extension, and shows, beyond an individual simulation study, how the Wnt models are related. Thereby, the steps and sources that contributed to a simulation model are made explicit.

Our approach complements other approaches aimed at facilitating the reuse and assessment of simulation products in systems biology such as model repositories as well as annotation and documentation guidelines.
