## Supplementary material for "Relating simulation studies by provenance—Developing a family of Wnt signaling models": S1 Table

Study	Description	“Assum”_used?	“Consider”_used?	Without_a_key_word	SBO_ID	SBO_Term	ID+TERM
Chen et al. 2014	“ABC could release from the destruct complex cycle at the stage of CK1-pBD”	yes	no	no	650	Reversible process	650 Reversible process
Chen et al. 2014	“ABC release from CK1-pBD in ‘‘Wnt off’’ scene with much lower rate than that in ‘‘Wnt on’’scene”	yes	no	no	9	Kinetic constant	9 Kinetic constant
Chen et al. 2014	“accumulation of ABC/Bcl9 complexes in cell nucleus and random distributions of ABC/TCF complexes on transcriptional regions of target genes”	yes	no	no	183	Transcription	183 Transcription
Chen et al. 2014	“cell adhesion facilitates the phosphorylation of ?-catenin at Y142 and the phosphorylation accelerates the association kinetics between ABC and Bcl9”	yes	no	no	216	Phosphorylation	216 Phosphorylation
Chen et al. 2014	“crowding caused by cadherin clustering slows down the structural transformation in destruction complexes, which leads to more ABCs released”	yes	no	no	9	Kinetic constant	9 Kinetic constant
Chen et al. 2014	“dephosphorylation of Axins trigger the transformation of destruction complex which leads to the exposure of ?-catenins to ubiquitin/proteosome machinery”	yes	no	no	526	Protein complex formation	526 Protein complex formation
Chen et al. 2014	“destruction complexes undergo structural transformation that exposes ?-catenins to ubiquitin/proteosome machinery after GSK3-phosphorylation”	yes	no	no	526	Protein complex formation	526 Protein complex formation
Chen et al. 2014	“endocytosis rate of ‘‘cis’’ complexes is lower than that of ‘‘trans’’ complexes, and ‘‘free’’ Cad/Cat complexes have the highest endocytosis rate”	yes	no	no	655	Transport	655 Transport
Chen et al. 2014	“majority of cadherins form trans-dimers due to the diffusion trap mechanism”	yes	no	no	526	Protein complex formation	526 Protein complex formation
Chen et al. 2014	“process of junction formation is simplified by using state transition of Cad/Cat complexes”	no	no	yes	526	Protein complex formation	526 Protein complex formation
Chen et al. 2014	“recycling is not considered explicitly. We use a single order chemical reaction to describe the degradation”	no	yes	no	179	Degradation	179 Degradation
Chen et al. 2014	“spatial reorganization of membrane changes the binding between cadherins and ?-catenins. The association rate between cadherins and ?-catenins increases and the disassociation rate decreases.”	yes	no	no	9	Kinetic constant	9 Kinetic constant
Chen et al. 2014	“use a single order chemical reaction to describe this process” [formation and co-localization of Cad/Cat complexes]	no	no	yes	78	Mass action rate law for first order reversible reactions	78 Mass action rate law for first order reversible reactions
Chen et al. 2014	“We set up a subcellular system that occupies 2.5% volume of a whole cell. Given the measurement that the volume of a cell is around 10^{-12} L.”	no	no	yes	290	Physical compartment	290 Physical compartment
Cho et al. 2006	“Axin1 and Axin2 are combined into ‘Axin’ because their function is believed to be largely equivalent. The introduced Axin2 synthesis term is set to have a range of small values so that the overall Axin (1 and 2) concentration remains in the similar low range as in the original model.”	no	no	yes	392	Equivalence	392 Equivalence
Cho et al. 2006	“Combined the two molecular species ?-catenin and ?-catenin/TCF and termed them ‘available ?-catenin’” because “the binding of ?-catenin to TCF would take more time due to translocation into the nucleus”	no	no	yes	392	Equivalence	392 Equivalence
Cho et al. 2006	“We fixed $k_+$ for reactions 7, 8, 16, and 17 to be 1. Then their dissociation rates $k_-$ for the wild type are 50, 120, 30, and 1200, respectively, by the formula $K = k_- / k_+$.”	no	no	yes	9	Kinetic constant	9 Kinetic constant
Goldbeter et al. 2008	“coupling the Wnt and FGF pathways, we assume that the expression of the gene Axin2 in the Wnt pathway is induced not only by ?-catenin but also by the transcription factor X activated in the FGF pathway”	yes	no	no	183	Transcription	183 Transcription
Goldbeter et al. 2008	“we do not consider Wnt explicitly but assume that a constant level of Wnt corresponds to a constant level of Dsh, which is treated as a parameter”	yes	yes	no	392	Equivalence	392 Equivalence
Goldbeter et al. 2008	“we do not consider Wnt explicitly but assume that a constant level of Wnt corresponds to a constant level of Dsh, which is treated as a parameter”	yes	yes	no	397	Omitted process	397 Omitted process
Haack et al. 2015	“hypothesis of wnt-independent signaling stabilizing and translocating ?-catenin into the nucleus”	no	no	yes	655	Transport	655 Transport
Haack et al. 2015	“include lipid rafts as individual compartments within the membrane”	no	no	yes	290	Physical compartment	290 Physical compartment
Haack et al. 2015	“reduce the representation of the receptorcomplex and the signalosome. Accordingly, the FZ-LRP6 receptor complex is only represented by LRP6”	no	no	yes	392	Equivalence	392 Equivalence
Haack et al. 2015	“released WNT molecules can directly induce the WNT/?-catenin signaling at the cell surface in an autocrine manner”	yes	no	no	0	Unknown	0 Unknown
Haack et al. 2015	“we consider solely the interaction between CK1? and LRP6, whereas a detailed representation of DVL mediated unspecific phosphorylation of LRP6 by GSK3? is omitted”	no	yes	no	397	Omitted process	397 Omitted process
Haack et al. 2015	“we solely consider AXIN as a condensed representation of the destruction complex disregarding its remaining components, like GSK3?, APC amd CK1?”	no	yes	no	392	Equivalence	392 Equivalence
Haack et al. 2020	“Although the WNT/LRP6 complex can shuttle between raft and non-raft domains, the LRP6 signalosome cannot shuttle between membrane domains.”	yes	no	no	655	Transport	655 Transport
Haack et al. 2020	“approximately 30 % of the membrane is occupied by lo membrane domains (lipid rafts)”	yes	no	no	509	Concentration of reactant	509 Concentration of reactant
Haack et al. 2020	“as in the abstract model A2, the internalization route depends on the localization of the WNT/LRP6 receptor complex”	yes	no	no	655	Transport	655 Transport
Haack et al. 2020	“assume that FZ is either implicitly part of the WNT/LRP6 complex or that WNT– LRP6 interaction alone is sufficient for inducing LRP6 internalization”	yes	no	no	655	Transport	655 Transport
Haack et al. 2020	“Axin, a representative member of the destruction complex, is recruited to the membrane and binds to the phosphorylated LRP6/receptor complex. Thus, the LRP6 signalosome is represented by a simplified form comprising phosphorylated LRP6, WNT and axin.”	yes	no	no	392	Equivalence	392 Equivalence
Haack et al. 2020	“because LRP6 is homogeneously distributed in the membrane, on average 30 % of total LPR6 receptors are located in lipid rafts”	yes	no	no	509	Concentration of reactant	509 Concentration of reactant
Haack et al. 2020	“Similar to the previous internalization model, the internalization route is determined by the domain association of LRP6.”	yes	no	no	655	Transport	655 Transport
Haack et al. 2020	“the corresponding ligand/receptor complex (LR) is a simplified abstract representation of the WNT/FZ/LRP6 complex that can be internalized without regard for its phosphorylation state or association of additional binding partners such as axin or dishevelled (Dvl)”	yes	no	no	397	Omitted process	397 Omitted process
Haack et al. 2020	“the interaction between LRP6 and frizzled (FZ) is modeled implicitly (i.e. we assume that LRP6 and FZ receptors are already in close proximity upon WNT binding and immediately form the WNT/FZ/LRP6 trimeric complex)”	yes	no	no	397	Omitted process	397 Omitted process
Kim et al. 2007	“the total concentrations of Ras, Raf-1, MEK, ERK, RKIP, Dishevelled (Dsh), APC, TCF, GSK-3? and all phosphatases are assumed to be constant over the whole simulation periods”	yes	no	no	362	Concentration conservation law	362 Concentration conservation law
Kim et al. 2007	“?-catenin synthetic rate (v12) increases in the Wnt pathway and the maximal velocity of the MEK phosphatase (V_max4 ) and ERK phosphatase (V_max5 ) decreases in the ERK pathway, respectively”	yes	no	no	9	Kinetic constant	9 Kinetic constant
Kim et al. 2007	For crosstalk: “we have followed general kinetic rules by employing mass action equations (basic chemical reaction kinetics) for the reaction of self-degradation of X (v31); Michaelis–Menten equations (enzyme kinetics) for the reaction of Raf-1 activation by molecule X (v30), GSK-3? phosphorylation by ERKpp (v32) and GSK-3? phosphatase activity (v33); Hill equations (transcriptional activation ki…	no	no	yes	12	Mass action rate law	12 Mass action rate law
Kim et al. 2007	For crosstalk: “we have followed general kinetic rules by employing mass action equations (basic chemical reaction kinetics) for the reaction of self-degradation of X (v31); Michaelis–Menten equations (enzyme kinetics) for the reaction of Raf-1 activation by molecule X (v30), GSK-3? phosphorylation by ERKpp (v32) and GSK-3? phosphatase activity (v33); Hill equations (transcriptional activation ki…	no	no	yes	29	Henri-Michaelis-Menten rate law	29 Henri-Michaelis-Menten rate law
Kim et al. 2007	For crosstalk: “we have followed general kinetic rules by employing mass action equations (basic chemical reaction kinetics) for the reaction of self-degradation of X (v31); Michaelis–Menten equations (enzyme kinetics) for the reaction of Raf-1 activation by molecule X (v30), GSK-3? phosphorylation by ERKpp (v32) and GSK-3? phosphatase activity (v33); Hill equations (transcriptional activation ki…	no	no	yes	192	Hill-type rate law	192 Hill-type rate law
Kogan et al. 2012	“an additional slow degradation path of ?-catenin, independent of the destruction complex”	yes	no	no	179	Degradation	179 Degradation
Kogan et al. 2012	“binding of the destruction complex to the intracellular domain of LRP is reversible, and upon dissociation the receptor complex decomposes into its components”	yes	no	no	650	Reversible process	650 Reversible process
Kogan et al. 2012	“destruction complex is at rapid equilibrium with all of its components”	yes	no	no	193	Equilibrium or steady-state constant	193 Equilibrium or steady-state constant
Kogan et al. 2012	“represent ?-catenin phosphorylation, dissociation from the complex and degradation as a one-step process”	no	no	yes	397	omitted process	397 omitted process
Kogan et al. 2012	“total concentrations of all system components, except for ?-catenin, are assumed to be constant over the time of interest”	yes	no	no	362	Concentration conservation law	362 Concentration conservation law
Kogan et al. 2012	“upon dissociation from phosphorylated ?-catenin, the destruction complex may bind another ?-catenin molecule”	yes	no	no	189	Number of binding sites	189 Number of binding sites
Kogan et al. 2012	“?-catenin is produced at a constant rate”	yes	no	no	9	Kinetic constant	9 Kinetic constant
Lee et al. 2003	“Dsh, TCF, and GSK3b are degraded very slowly, we assume that their concentrations remain constant throughout the timecourse of a Wnt signaling event”	yes	no	no	362	Concentration conservation law	362 Concentration conservation law
Lee et al. 2003	“reversible binding steps between axin, ?-catenin, APC, and TCF are very fast, such that the corresponding protein complexes are in rapid equilibrium”	yes	no	no	193	Equilibrium or steady-state constant	193 Equilibrium or steady-state constant
Lee et al. 2003	“Unimolecular reactions are assumed to be irreversible and are described by linear rate equations”	yes	yes	no	44	Mass action rate law for first order irreversible reactions	44 Mass action rate law for first order irreversible reactions
Mazemondet et al. 2012	“abstract the degradation complex by only one of its components, Axin”	no	no	yes	392	Equivalence	392 Equivalence
Mazemondet et al. 2012	“assume self-induced signaling to happen in an autocrine fashion”	yes	no	no	0	Unknown	0 Unknown
Mazemondet et al. 2012	“binding of Wnt molecules to the membrane receptors is not represented”	no	no	yes	397	Omitted process	397 Omitted process
Mazemondet et al. 2012	“introduce the motion of ?-catenin as a simple diffusion”	no	no	yes	658	Passive transport	658 Passive transport
Mazemondet et al. 2012	“Our model reflects this fact by considering a given initial amount of Wnt. The effect of the signal decreases over time, since Wnt decays and is not further produced”	no	yes	no	179	Degradation	179 Degradation
Mazemondet et al. 2012	“Our model reflects this fact by considering a given initial amount of Wnt. The effect of the signal decreases over time, since Wnt decays and is not further produced”	no	yes	no	509	Concentration of reactant	509 Concentration of reactant
Mazemondet et al. 2012	“reaction of Wnt decay represents both its consumption and deactivation after signaling”	no	no	yes	169	Inhibition	169 Inhibition
Mazemondet et al. 2012	“reaction of Wnt decay represents both its consumption and deactivation after signaling”	no	no	yes	394	Consumption	394 Consumption
Mazemondet et al. 2012	“usual assumptions made when modeling cell-biological systems, i.e., constant compartment volumes, molecules without volumes, etc. [18]”	yes	no	no	290	Physical compartment	290 Physical compartment
Mirams et al. 2009	“suggest removing the influence of free ?-catenin (X_{11}) and using a more conventional rate-limiting term of the form k_{18}X_{14}/(K_{18} + X_{14}), so that Axin2 production is an increasing and saturating function of only ?-catenin/TCF”	no	no	yes	29	Henri-Michaelis-Menten rate law	29 Henri-Michaelis-Menten rate law
Rodriguez-Gonzales et al. 2007	“$K_{AD}=K_{ND}={K_D}$ and that the value of $D_e$ that satisfies Eq. (6) is such that the Michaelis–Menten-like factors in the equation left-hand side are in their linear regime”	yes	no	no	29	Henri-Michaelis-Menten rate law	29 Henri-Michaelis-Menten rate law
Rodriguez-Gonzales et al. 2007	“$N >> K_{NS}$”	yes	no	no	509	Concentration of reactant	509 Concentration of reactant
Rodriguez-Gonzales et al. 2007	“a gradient plays an essential role in the segmentation process”	no	no	yes	491	Diffusion coefficient	491 Diffusion coefficient
Rodriguez-Gonzales et al. 2007	“Assume that all mRNA species are immediately transported out of the nucleus as soon as they are completely processed”	yes	no	no	655	Transport	655 Transport
Rodriguez-Gonzales et al. 2007	“normalized transcription rate of genes Hes1 and Lfng is regulated identically”	yes	no	no	183	Transcription	183 Transcription
Rodriguez-Gonzales et al. 2007	“quasi-steady assumptions for Eqs. (10) and (11)”	yes	no	no	193	Equilibrium or steady-state constant	193 Equilibrium or steady-state constant
Rodriguez-Gonzales et al. 2007	“Since we could not find data for the Axin2 and Lfng half lives, we assumed similar degradation rates”	yes	no	no	356	Decay constant	356 Decay constant
Rodriguez-Gonzales et al. 2007	“that production of Notch proteins is regulated in such a way that the concentration of these proteins remains constant”	yes	no	no	362	Concentration conservation law	362 Concentration conservation law
Rodriguez-Gonzales et al. 2007	“the corresponding regulatory function is also a Hill-type function”	yes	no	no	192	Hill-type rate law	192 Hill-type rate law
Rodriguez-Gonzales et al. 2007	“these interactions can be modelled via Hill-type equations”	yes	no	no	192	Hill-type rate law	192 Hill-type rate law
Sick et al. 2006	“In order to model consecutive waves of hair follicle formation in mouse skin, we fixed the spots from the first simulation by adding a constant activator and inhibitor production at locations where a was above a threshold of 2.”	no	no	yes	9	Kinetic constant	9 Kinetic constant
Sick et al. 2006	“included a saturation of the production speed with a Hill term”	no	no	yes	192	Hill-type rate law	192 Hill-type rate law
Sick et al. 2006	“inhibitor adapts rapidly to changes of the activator, which is the case if it decays more rapidly than the activator, that is $\mu_a < \mu_h$”	no	no	yes	356	Decay constant	356 Decay constant
Sick et al. 2006	“inhibitor diffuses more rapidly than the activator, that is $D_a << D_h$”	no	no	yes	491	Diffusion coefficient	491 Diffusion coefficient
Sick et al. 2006	“the influence of h takes the form for non-competitive inhibition”	no	no	yes	207	Non-competitive inhibitor	207 Non-competitive inhibitor
Sick et al. 2006	“To simulate that follicles of the first inductive wave are insensitive to activator and inhibitor during a subsequent wave, $\rho_a$ and $\rho_h$ were set to 0 at these locations.”	no	no	yes	9	Kinetic constant	9 Kinetic constant
Staehlke et al. 2020	“no extracellular Wnt stimulus”	yes	no	no	397	Omitted process	397 Omitted process
Staehlke et al. 2020	“homologues AXIN and AXIN2 are both considered as AXIN in the model”	no	yes	no	392	Equivalence	392 Equivalence
van Leeuwen et al. 2007	“assuming that, once in the nucleus, the two forms of ?-catenin possess the same ability to induce gene expression.”	yes	no	no	183	Transcription	183 Transcription
van Leeuwen et al. 2007	“C_c (closed-form ?-catenin) and C_o (open-form ?-catenin) do not differ in their binding affinities for the destruction complex”	no	no	yes	9	Kinetic constant	9 Kinetic constant
van Leeuwen et al. 2007	“constant Wnt signal $S_\infty$, with $0 \leq S_\infty \leq 1$”	no	yes	no	509	Concentration of reactant	509 Concentration of reactant
van Leeuwen et al. 2007	“two ?-catenin conformations, C_c and C_o, differ neither in their degradation rates nor in their binding affinities for the transcription molecules”	no	no	yes	9	Kinetic constant	9 Kinetic constant
van Leeuwen et al. 2007	“Under hypothesis H1 (‘one molecular form of ?-catenin’), the rate of Tyrphosphorylation is independent of Wnt”	no	no	yes	9	Kinetic constant	9 Kinetic constant
van Leeuwen et al. 2007	“Under hypothesis H1 (‘one molecular form of ?-catenin’), the rate of Tyrphosphorylation is independent of Wnt”	no	no	yes	216	Phosphorylation	216 Phosphorylation
van Leeuwen et al. 2007	“under hypothesis H2 (‘two molecular forms of ?-catenin’), the rate of Tyrphosphorylation is an increasing function of the Wnt signal”	no	no	yes	9	Kinetic constant	9 Kinetic constant
van Leeuwen et al. 2007	“under hypothesis H2 (‘two molecular forms of ?-catenin’), the rate of Tyrphosphorylation is an increasing function of the Wnt signal”	no	no	yes	216	Phosphorylation	216 Phosphorylation
van Leeuwen et al. 2007	“we assume that all kinetic reactions take place within a single cellular compartment (i.e. no distinction between cytoplasmic, nuclear and membrane-bound) and that the size of this compartment remains constant during the simulation period considered”	yes	yes	no	290	Physical compartment	290 Physical compartment
van Leeuwen et al. 2007	“we assume that phosphorylation events (...) are irreversible”	yes	no	no	216	Phosphorylation	216 Phosphorylation
van Leeuwen et al. 2007	“we assume that phosphorylation events (...) are irreversible”	yes	no	no	651	Irreversible process	651 Irreversible process
van Leeuwen et al. 2009	“assume that the signal remains unchanged during a given simulation and that cell i detects only the Wnt level at its centre”	yes	no	no	355	Conservation law	355 Conservation law
van Leeuwen et al. 2009	“direction of division is random in our simulations. However, daughter cells are now placed a fixed distance, L_0/2, in opposite directions from the mother cell, so that the centre of mass is conserved”	no	no	yes	355	Conservation law	355 Conservation law
van Leeuwen et al. 2009	“suppose instead that it [strength of the spring connection] increases as the cell–cell contact length expands”	no	no	yes	2	Quantitative systems description parameter	2 Quantitative systems description parameter
van Leeuwen et al. 2009	“supposing instead that the drag coefficient is proportional to the surface area of contact between a cell and the underlying basement membrane”	no	no	yes	2	Quantitative systems description parameter	2 Quantitative systems description parameter
Wang et al. 2013	“A cell is divided into two compartments, the nucleus where target genes are transcribed and the cytoplasm where proteins are translated”	no	no	yes	290	Physical compartment	290 Physical compartment
Wang et al. 2013	“assumed the activation of Dsh is reversible and obeys Michaelis-Menten kinetics”	yes	no	no	29	Henri-Michaelis-Menten rate law	29 Henri-Michaelis-Menten rate law
Wang et al. 2013	“mRNA molecules only can be transported from the nucleus to the cytoplasm and degrade there”	no	no	yes	179	Degradation	179 Degradation
Wang et al. 2013	“mRNA molecules only can be transported from the nucleus to the cytoplasm and degrade there”	no	no	yes	655	Transport	655 Transport
Wang et al. 2013	“RBP-j is not degraded because we assume the total concentration of RBP-j remains constant”	yes	no	no	362	Concentration conservation law	362 Concentration conservation law
Wang et al. 2013	“the DLL1 ligand and the Notch receptor are synthesized at a constant rate and the degradation of these molecules obeys Michaelis-Menten kinetics”	yes	no	no	29	Henri-Michaelis-Menten rate law	29 Henri-Michaelis-Menten rate law
Wang et al. 2013	“the DLL1 ligand and the Notch receptor are synthesized at a constant rate and the degradation of these molecules obeys Michaelis-Menten kinetics”	yes	no	no	46	Zeroth order rate constant	46 Zeroth order rate constant
Wang et al. 2013	“the DLL1 ligand and the Notch receptor are synthesized at a constant rate and the degradation of these molecules obeys Michaelis-Menten kinetics”	yes	no	no	179	Degradation	179 Degradation
Wang et al. 2013	“Transcription factors such as NICD and Hes7 can shuttle between the nucleus and cytoplasm and degrade in both compartment”	no	no	yes	179	Degradation	179 Degradation
Wang et al. 2013	“Transcription factors such as NICD and Hes7 can shuttle between the nucleus and cytoplasm and degrade in both compartment”	no	no	yes	655	Transport	655 Transport
Wawra et al. 2007	“As the DKK1 protein is smaller than Axin2, has a smaller primary transcript length, and also has fewer introns, the time delays related to transcription and processing were assumed to be shorter” (regarding inhibitor 2)	yes	no	no	183	Transcription	183 Transcription
Wawra et al. 2007	“As there are no quantitative data concerning the naked or DKK1 concentrations available, we used as an approximation the same synthesis and turnover rates specified for Axin2” (regarding inhibitor 2)	no	no	yes	9	Kinetic constant	9 Kinetic constant
Wawra et al. 2007	“assume a cooperative activation of the Wnt target genes and use a sigmoidal Hill function for the activation of transcription”	yes	no	no	192	Hill-type rate law	192 Hill-type rate law
