## Supplementary material for "Relating simulation studies by provenance—Developing a family of Wnt signaling models": S2 Table

Study	Description	Category
Lee et al. 2003	“number of parameters were set such that the results of the model were in agreement with previous experimental data, specifically with the experimentally determined rate of ?-catenin degradation (Salic et al. 2000; Lee et al. 2001)”	Optimization
Lee et al. 2003	“we ran through a series of simulations, all of which used the same set of parameters. From these we calculated simulated timecourses for ?-catenin degradation under a range of different conditions (increased axin concentration, increased Dsh a concentration, inhibition of GSK3b, increased TCF concentration)”	Parameter scan
Lee et al. 2003	“Effect of Dsh versus Axin or GSK3? on the half-life of ?-catenin in Xenopus extracts”	Parameter scan
Lee et al. 2003	“theoretical effect of APC on the concentrations of both ?-catenin and axin”	Perturbation
Lee et al. 2003	“simulated the effects of changes in the rate of ?-catenin (v_{12}) and axin (v_{14}) synthesis on both ?-catenin and axin levels”	Parameter scan
Lee et al. 2003	“transient Wnt stimulation by an exponential decay” with different rates of axin synthesis and degradation”	Parameter scan
Lee et al. 2003	“Effects of increasing axin concentration on ?-catenin degradation”	Parameter scan
Lee et al. 2003	“Effects of APC concentrations on ?-catenin degradation”	Parameter scan
Lee et al. 2003	“effect of these alternative pathways [with and without regulatory loop Eq. 5] becomes much more prominent when the APC concentration is lowered”	Perturbation
Lee et al. 2003	“Sensitivity analysis (control coefficients) of model regarding reaction rate constants”	Sensitivity analysis
Lee et al. 2003	“Sensitivity analysis (control coefficients) of model regarding concentration”	Sensitivity analysis
Krüger and Heinrich 2004	Showing how the ?-catenin signal depends on the duration of a transient stimulation of the pathway by its ligand Wnt”	Parameter scan
Krüger and Heinrich 2004	“Showing how the ?-catenin signal depends on the characteristic time $\tau_{PD}$ of the phosphorylation/dephosphorylation cycle of Axin and APC”	Parameter scan
Cho et al. 2006	“Since an accurate measurement of this synthesis rate is not available, we also varied this rate constant ($k_18$) and confirmed that our qualitative conclusions are not affected by specific values of this parameter.”	Parameter scan
Cho et al. 2006	“effects of individual mutations on ?-catenin signaling (steady state) output.” (16 simulation experiments with different parameters, observable: available ?-catenin)	Perturbation
Cho et al. 2006	“we varied $k_13$ to mimic the activity level of Axin-independent degradation in different tissues”	Parameter scan
Sick et al. 2006	“system is robust to parameter variations and the actual values do not affect the qualitative behavior of the system”	Sensitivity analysis
Sick et al. 2006	“Moderate overexpression of activator during either the initial or a subsequent inductive wave”	Perturbation
Sick et al. 2006	“Modeling of the effects of altered activator and inhibitor production, respectively, as well as of increased inhibitor decay” (“values for $\rho_a$ and $\rho_h$ were increased/decreased”, “changes in inhibitor decay were accounted for by increasing/decreasing $\mu_h$.”)	Perturbation
Kim et al. 2007	“From additional simulations over a range of parameters, we have confirmed that any small change of the parameters does not affect our hypothesis (data not shown)”	Sensitivity analysis
Kim et al. 2007	“The effect of parameter perturbations on ?-catenin and ERKpp levels”	Perturbation
Kim et al. 2007	“The simulation results under conditions of normal and mutated Wnt signaling”	Perturbation
Kim et al. 2007	“Comparison of the Wnt and ERK signaling dynamics with and without crosstalk”	Perturbation
Rodriguez-Gonzales et al. 2007	“We found that Hill exponents of the order of 7 were necessary for each of the three subsystems to oscillate spontaneously”	Parameter scan
Rodriguez-Gonzales et al. 2007	parameter scan with parameters “for which sustained oscillations are observed in each case”, change in oscillation period observed	Parameter scan
Rodriguez-Gonzales et al. 2007	“We found that Hill exponents of the order of 7 were necessary for each of the three subsystems to oscillate spontaneously”	Parameter scan
Rodriguez-Gonzales et al. 2007	parameter scan with parameters “for which sustained oscillations are observed in each case”, change in oscillation period observed	Parameter scan
Rodriguez-Gonzales et al. 2007	“We found that Hill exponents of the order of 7 were necessary for each of the three subsystems to oscillate spontaneously”	Parameter scan
Rodriguez-Gonzales et al. 2007	parameter scan with parameters “for which sustained oscillations are observed in each case”, change in oscillation period observed	Parameter scan
Rodriguez-Gonzales et al. 2007	analyze spontaneous oscillation of coupled system	Time course analysis
Rodriguez-Gonzales et al. 2007	“test whether Axin2 is capable of recruiting the Hes1 subssystem”	Parameter scan
Rodriguez-Gonzales et al. 2007	“repeated the numerical experiments described in the previous paragraph considering the new degradation rates”	Parameter scan
Rodriguez-Gonzales et al. 2007	“With these parameter values, both Axin2 and Hes1 subsystems oscillate spontaneously with a period of about 120 min, while the Lfng subsystem does not show sustained oscillations, even if it is subject to negative feedback”	Time course analysis
Rodriguez-Gonzales et al. 2007	“model dynamic behaviour was analysed by setting $n_d=1$ ($n_h=4$) to avoid spontaneous oscillations in the Axin2 (Hes1) subsystem”	Time course analysis
Rodriguez-Gonzales et al. 2007	“we tested that Axin2 oscillation arresting can be fully accounted for by reduction of Dvl levels—concomitant with Wnt3a-concentration decrease	Time course analysis
van Leeuwen et al. 2007	“A sensitivity analysis of the equilibrium solution upon the parameter values is performed in Appendix”	Sensitivity analysis
van Leeuwen et al. 2007	“Effects of continuous Wnt-exposure on gene expression” and “on cell-cell adhesion” (transcription complexes and target protein over time for H1 and H2)	Parameter scan
van Leeuwen et al. 2007	“Response of wild-type (wt) and mutant cells to a Wnt gradient.”	Perturbation
van Leeuwen et al. 2007	“Impact of changes in E-cadherin expression (occurring at time $\tau=0$) on cell–cell adhesion and Wnt signalling” and “impact of E-cadherin expression on Wnt target gene expression in wild-type cells (black bold lines) and APC mutants”	Parameter scan
van Leeuwen et al. 2007	“Impact of the axin2 transcriptional feedback loop”	Parameter scan
Wawra et al. 2007	“Extended single parameter perturbation analysis of the Lee–Heinrich model”	Sensitivity analysis
Wawra et al. 2007	“Multiple-parameter perturbations vs. single parameter perturbation” of Lee-Heinrich model	Sensitivity analysis
Wawra et al. 2007	“using different initial reference states” to see whether “varying initial conditions yield different models”	Sensitivity analysis
Wawra et al. 2007	“varied the delays, the Hill coefficient, and parameters concerning the Axin2 increase and Axin/Axin2 fraction”	Time course analysis
Wawra et al. 2007	“we increased ?-catenin and Axin flux through the original Lee–Heinrich model by factors ranging from 2 to 20”	Parameter scan
Wawra et al. 2007	“Stable oscillation of the feedback-augmented Lee–Heinrich model” (for various Hill coefficients are shown)	Parameter scan
Wawra et al. 2007	“For the settings resulting in the fastest oscillation, we investigated the influence of the second feedback loops by modifying the impact of DKK1”	Time course analysis
Goldbeter et Pourquié 2008	“For an appropriate set of parameter values, numerical integration of the kinetic equations Eqs. (A.6)–(A.11) shows that sustained oscillations in all six variables can occur in a given range of (constant) Wnt levels. The Axin2 and Gsk3 proteins oscillate out of phase.”	Time course analysis
Goldbeter et Pourquié 2008	“sustained oscillations are again obtained, but in contrast to the case of independent oscillations when the three signaling pathways are uncoupled and oscillate each at their own pace”	Time course analysis
Goldbeter et Pourquié 2008	“kinetic equations for the FGF, Wnt and Notch signaling modules were multiplied by scaling parameters ?, ?, and ? so that the relative periods of the three oscillators could easily be changed”	Parameter scan
van Leeuwen et al. 2009	“Predicted position-dependent cell-cycle times in the intestinal crypt” (WCC model)	Time course analysis
van Leeuwen et al. 2009	“Predicted position-dependent cell-cycle times in the intestinal crypt” (DMC + Wnt)	Time course analysis
van Leeuwen et al. 2009	“large number of in silico labelling-index (LI) experiments” to “calculate how the percentage of labelled cells varies with position along the dissection line” (DMC model)	Time course analysis
van Leeuwen et al. 2009	“study expansion of a clonal population in silico” (SM1: Meineke model)	Time course analysis
van Leeuwen et al. 2009	“study expansion of a clonal population in silico” (DMC model)	Time course analysis
van Leeuwen et al. 2009	“Dependence of cell size and geometry on cell adhesion”	Parameter scan
van Leeuwen et al. 2009	“Dependence of cell size and geometry on cell adhesion”	Time course analysis
van Leeuwen et al. 2009	“Dependence of cell size and geometry on cell adhesion.”	Time course analysis
van Leeuwen et al. 2009	“Dependence of cell size and geometry on cell adhesion.”	Time course analysis
van Leeuwen et al. 2009	“two equivalent crypt simulations, based on Hypotheses I (purely competitive scenario) and II (two molecular forms of ?-catenin), respectively”	Perturbation
Mirams et al. 2010	numerical simulation of Eqs. (8)–(13) (beginning at steady state solution) with constant Wnt (W=1) for t=0...500	Time course analysis
Mirams et al. 2010	“Response to a sudden Wnt stimulus (W = 1) introduced when the pathway is in equilibrium (for W = 0) at t = 0” (SM3 + SM4 + SM5)	Time course analysis
Mirams et al. 2010	“A Wnt stimulus of W (t) = e^(?t/20) is applied to a system resting at a steady state with W (0) = 0”	Time course analysis
Mirams et al. 2010	numerical simulation of SM8 (beginning at steady state solution) with constant Wnt (W=1) for t=0...500	Time course analysis
Kogan et al. 2012	model calibration “Each subset of model parameters was adjusted by fitting model predictions to the partial training set, whereas other parameters were set at their initially estimated values”	Optimization
Kogan et al. 2012	model calibration “select the best-predictive parameter set among the sets obtained in the first step, we simulated the application of all of the ten Wnt3a doses experimentally tested in [38]”	Optimization
Kogan et al. 2012	“The model was simulated over 2 or 3 h, corresponding to the duration of the respective experiment, and total computed ?-catenin accumulation was compared with the experimental results.” ([39, 40])	Parameter scan
Kogan et al. 2012	“predict the inhibition effects of sFRP1 on ?-catenin accumulation”	Parameter scan
Kogan et al. 2012	“predict the inhibition effects of sFRP2 on ?-catenin accumulation”	Parameter scan
Kogan et al. 2012	“Inhibition of ?-catenin accumulation by Dkk1”	Parameter scan
Kogan et al. 2012	“simulated the combined effect of sFRP1 and Dkk1 on Wnt-induced ?-catenin accumulation”	Parameter scan
Kogan et al. 2012	“application of the same concentration combinations, varying each of the model parameter values up to +? 50 %”	Parameter scan
Mazemondet et al. 2012	calibration: parameter fitting and sensitivity analysis	Optimization
Mazemondet et al. 2012	“first (simulation experiment) compares to the Lee model to show that we cover the basic machinery of the Wnt/?-catenin pathway, as it is currently known”	Time course analysis
Mazemondet et al. 2012	calibration: parameter fitting (only for t<=2h)	Optimization
Mazemondet et al. 2012	“the second (simulation experiment) compares to our own experimental data”	Time course analysis
Mazemondet et al. 2012	“Effects of AxinP on ?-catenin dynamics according to stochastic simulation” (without Wnt)	Time course analysis
Mazemondet et al. 2012	“decrease the rate constant of AixnP-dependent ?-catenin degradation and maintain the ?-catenin level by simultaneously decreasing the flux of ?_cyt-production”	Parameter scan
Mazemondet et al. 2012	“Effects of AxinP on ?-catenin dynamics according to stochastic simulation” (without Wnt) with 1000x faster (de)phosphorylation of Axin	Time course analysis
Mazemondet et al. 2012	“dynamics of ? _nuc for 10 simulation runs are shown, where the Wnt signal is switched off” / and on	Perturbation
Mazemondet et al. 2012	“simulation experiments with the parameters in Table 3, Set 3 (...) with 100 cells”	Time course analysis
Mazemondet et al. 2012	“simulation experiments with the parameters in Table 3, Set 4”	Time course analysis
Mazemondet et al. 2012	“simulation experiment with a cell population of 100 cells and a Wnt induction delay of 150 minutes (2.5 hours)”	Time course analysis
Wang et al. 2013	“parameter learning algorithm to adapt the model to” an oscillation period of 120 minutes	Optimization
Wang et al. 2013	“The simulated expression patterns of the Notch target genes under conditions of a constant extracellular signal” & “phase relationships of the Notch target genes, Hes7 and NICD.”	Time course analysis
Wang et al. 2013	“investigated the influence of the upstream Notch signals on the expressions of the target genes. When knocking out the Dll1 gene, the ligand of the Notch pathway, at time point 120 minutes”, observations: “The expression patterns of Notch target genes” & “The changes of concentration of NICD in the cytoplasm and nucleus and the transcriptional activator”	Perturbation
Wang et al. 2013	“investigated the influence of the feedback loops on the oscillating expressions of the Notch pathway target genes. After knocking out the Lfng gene at time point 120 minutes”, observations: “expression patterns of the Hes7 gene” & “changes of concentration of NICD”	Perturbation
Wang et al. 2013	knocking out the Hes7 gene at time point 120 minutes, observations: “expression patterns of the Lfng gene” & “changes of concentrations of NICD and the complex of NICD and RBP-j”	Perturbation
Wang et al. 2013	sensitivity analysis	Sensitivity analysis
Wang et al. 2013	“parameter learning algorithm to adapt the model to” an oscillation period of 120 minutes	Optimization
Wang et al. 2013	“simulated expression patterns of Wnt target genes when there is a constant extracellular signal” & expression of downstream and upstream Wnt signals (?-catenin-Lef1 / Dsh) & “phase relationships between active Dsh, the GSK3-Axin2 complex, the ?-catenin-Lef1 complex and Axin2.”	Time course analysis
Wang et al. 2013	“extracellular Wnt signals were removed at time point 120 minutes”, observations: “expressions of the Wnt pathway target genes” & “changes of concentration of active Dsh and the ?-catenin- Lef1 complex and the expression patterns of the Wnt target genes”	Perturbation
Wang et al. 2013	“extracellular Wnt signals was doubled”, observations: “expression levels and oscillating period of the target genes”	Time course analysis
Wang et al. 2013	“knocking out the Axin2 gene at time point 120 minutes”, observations: “expression patterns of the DLL1 gene” & “changes of concentration of Axin2, active Dsh, the GSK3-Axin2 complex and the ?-catenin-Lef1 complex”	Perturbation
Wang et al. 2013	sensitivity analysis	Sensitivity analysis
Wang et al. 2013	“parameter learning algorithm to adapt the model to” an oscillation period of 120 minutes	Optimization
Wang et al. 2013	“condition of a constant Wnt ligand concentration”	Time course analysis
Wang et al. 2013	“knocking out the Dll1 gene at time point 120 minutes”, observations: “expression patterns of the Notch and Wnt target genes”	Perturbation
Wang et al. 2013	“knocking out the Lfng gene at time point 120 minutes”, observations: “expression patterns of the Hes7 gene and the Wnt target genes”	Perturbation
Wang et al. 2013	knocking out the Hes7 gene at time point 240 minutes, observations: “expression patterns of the Lfng gene and the Wnt target genes”	Perturbation
Wang et al. 2013	“Wnt signals were halved”, observations: “changes in gene-expression oscillation periods of the Wnt and Notch pathways”	Time course analysis
Wang et al. 2013	“upregulated the Wnt signals 10-fold”, observations: “changes in gene expression oscillation periods of the Wnt and Notch pathways”	Time course analysis
Wang et al. 2013	“knocked out the Wnt signals at time point 200 minutes”, observations: “changes in gene-expression oscillation periods of the Wnt and Notch pathways”	Perturbation
Wang et al. 2013	“knocked out the Axin2 gene”, observations: “changes in gene expression oscillation periods of the Wnt and Notch pathways”	Perturbation
Wang et al. 2013	“knocked out the Wnt signals at time point 240 minutes”, observations: “expression patterns of the NkSD1”	Perturbation
Wang et al. 2013	“knocked out the Dll1 gene at time point 240 minutes”, observations: “expression patterns of the NkSD1”	Perturbation
Wang et al. 2013	“knocked out the Hes7 gene at time point 120 minutes”, observations: “expression patterns of the NkSD1”	Perturbation
Wang et al. 2013	“knocked out the NkSD1 gene at time point 120 minutes”, observations: “expression patterns of the target genes of the Wnt and Notch pathways”	Perturbation
Wang et al. 2013	sensitivity analysis	Sensitivity analysis
Chen et al. 2014	“Calibration of Wnt stimulation and ?-catenin degradation module”	Optimization
Chen et al. 2014	“number of ABC in cytoplasm under different adhesion condition after 0.5 hr Wnt treatment” (neglecting the effects of membrane organization under cell adhesion)	Parameter scan
Chen et al. 2014	number of ABC and GSK3-phosphor-?-cat spatial under the assumption that “organizations of cadherin clusters during cell adhesion generate a crowding environment for proteins at membrane proximal regions” (“Multiple simulations were carried out by using different values of a1 and a2, so that the effects of cell adhesion can be systematically estimated.”)	Parameter scan
Chen et al. 2014	“explored how adhesion changes ?-catenin distributions under Wnt stimulations” by decomposing “the multiple factors caused by adhesion” and adding them “step by step”	Parameter scan
Chen et al. 2014	“transcription feedback caused by [constant] Wnt signaling”	Perturbation
Haack et al. 2015	calibration: “fitted the remaining parameter values of the combined intracellular and membrane model against in vitro measurements we derived from human neuronal progenitor cells (ReNcell VM197)” (with SESSL)	Optimization
Haack et al. 2015	“comparing the simulation outcome of Lee et. al. and our model”	Time course analysis
Haack et al. 2015	“simulation results with the adapted model” (“adapt the temporal scale of our model by reducing all parameter values by a constant factor of 2/7”)	Perturbation
Haack et al. 2015	“simulation experiments with the WNT concentrations listed in Table 2 and measured the rate of ?-catenin accumulation after 2 hours of WNT stimulation”	Parameter scan
Haack et al. 2015	“Considering the input parameter values that are required to reproduce our experimental data, it appears that only a model parametrized with an initial amount of WNT molecules (nWNT = 90) and a constant WNT synthesis rate (kWsyn = 1.9) after a certain delay of 90 minutes yields the desired simulation result”	Time course analysis
Haack et al. 2015	“in our model the MbCD treatment translates to a complete removal of lipid rafts, which in turn prevents the raft-dependent LRP6 phosphorylation by CK1? in response to a WNT stimulus”	Perturbation
Haack et al. 2015	Model calibration “simulation result of the extended WNT/ROS-?-catenin model in untreated control”	Optimization
Haack et al. 2015	“simulation result of the extended WNT/ROS-?-catenin model in raft deficient cells”	Time course analysis
Padala et al. 2017	“values of a few parameters were scanned and modified in such a way that the overall behavior was consistent with the published experimental results”	Optimization
Padala et al. 2017	sensitivity analysis	Sensitivity analysis
Padala et al. 2017	“Simulation of pERK, pAkt, and ?-catenin/TCF under normal conditions”	Time course analysis
Padala et al. 2017	“Effect of Ras and B-Raf mutation on the activation dynamics of pRaf1, pERK, and ?-catenin/TCF” (“mimicked the mutation and sustained activation of Ras and B-Raf by independently deleting the reverse reactions, which deactivat Ras and B-Raf in the network”)	Perturbation
Padala et al. 2017	“simulated our network with different fold changes (10, 20, and 40) of EGFR expression to examine the effect on the signaling response”	Parameter scan
Padala et al. 2017	“examined the activation status of ERK and Akt, and the levels of ?-catenin/TCF complex formation after removing the receptor degradation reaction”	Perturbation
Padala et al. 2017	“To model the mutated PI3K activity, we have simulated the network with different Kcat values (2.5, 10 and 20 fold change) of the PIP2 phosphorylation reaction”	Parameter scan
Padala et al. 2017	“constitutive activation of PI3K results in a strong and sustained activation of pAkt”	Perturbation
Padala et al. 2017	“PTEN mutation”	Perturbation
Padala et al. 2017	“inactivating the destruction complex formation reaction”	Perturbation
Haack et al. 2020	“basic internalization model of WNT/LRP6 (...) for CME”	Parameter scan
Haack et al. 2020	“basic internalization model of WNT/LRP6 (...) for CIE”	Parameter scan
Haack et al. 2020	compartment-based WNT/LRP6 model for CME	Parameter scan
Haack et al. 2020	compartment-based WNT/LRP6 model for CIE inside lipid rafts	Parameter scan
Haack et al. 2020	compartment-based WNT/LRP6 model for CIE outside of lipid rafts	Parameter scan
Haack et al. 2020	compartment-based WNT/LRP6 model for CIE inside and outside of lipid rafts	Parameter scan
Haack et al. 2020	“canonical WNT pathway-specific implementation” with CME outside of lipid rafts	Parameter scan
Haack et al. 2020	“canonical WNT pathway-specific implementation” with CIE outside of lipid rafts	Parameter scan
Haack et al. 2020	“canonical WNT pathway-specific implementation” with CIE inside lipid rafts	Parameter scan
Haack et al. 2020	“canonical WNT pathway-specific implementation” with CIE inside and outside of lipid rafts	Parameter scan
Haack et al. 2020	“internalization dynamics for the coupled compartmental model in which WNT is replaced by Dkk1 (including its specific disassociation and association rates)”	Parameter scan
Staehlke et al. 2020	“applied fitting (…) to obtain the corresponding dynamics (of ICAT and SOX17 and their regulatory mechanisms)”	Optimization
Staehlke et al. 2020	“Simulation result of the fitted model showing the concentration fold change of total ?-catenin (blue) and AXIN expression (red) on (A) P5, and (B) Ref”	Time course analysis
